# Mapping transcriptional responses to cellular perturbation dictionaries with RNA fingerprinting

**DOI:** 10.1101/2025.09.19.676866

**Authors:** Isabella N. Grabski, Junsuk Lee, John Blair, Carol Dalgarno, Isabella Mascio, Alexandra Bradu, David A. Knowles, Rahul Satija

## Abstract

Single-cell perturbation dictionaries provide systematic measurements of how cells respond to genetic and chemical perturbations, and create the opportunity to assign causal interpretations to observational data. Here, we introduce RNA fingerprinting, a statistical framework that maps transcriptional responses from new experiments onto reference perturbation dictionaries. RNA fingerprinting learns denoised perturbation “fingerprints” from single-cell data, then probabilistically assigns query cells to one or more candidate perturbations while accounting for uncertainty. We benchmark our method across ground-truth datasets, demonstrating accurate assignments at single-cell resolution, scalability to genome-wide screens, and the ability to resolve combinatorial perturbations. We demonstrate its broad utility across diverse biological settings: identifying context-specific regulators of p53 under ribosomal stress, characterizing drug mechanisms of action and dose-dependent off-target effects, and uncovering cytokine-driven B cell heterogeneity during secondary influenza infection in vivo. Together, these results establish RNA fingerprinting as a versatile framework for interpreting single-cell datasets by linking cellular states to the underlying perturbations which generated them.
