## Supplementary Tables for "Mapping transcriptional responses to cellular perturbation dictionaries with RNA fingerprinting"

### Sheet: Supplementary Table 1
dsiRNA Sequences
hs.Ri.RPS19.13.1	Seq1:	rGrCrCrArArCrArArGrArArGrCrArUrUrArGrArArCrArAAC,	Seq2:	rGrUrUrUrGrUrUrCrUrArArUrGrCrUrUrCrUrUrGrUrUrGrGrCrArG
hs.Ri.RPL10.13.2	Seq1:	rArArUrUrUrGrUrGrCrCrArArUrArArGrUrArCrArUrGrGTA,	Seq2:	rUrArCrCrArUrGrUrArCrUrUrArUrUrGrGrCrArCrArArArUrUrCrG
hs.Ri.RPL24.13.2	Seq1:	rArArGrArUrUrGrGrArUrUrArUrArArCrUrCrUrArGrArAAA,	Seq2:	rUrUrUrUrCrUrArGrArGrUrUrArUrArArUrCrCrArArUrCrUrUrUrA
hs.Ri.RPL5.13.2	Seq1:	rCrArGrArUrUrArCrArUrGrCrGrCrUrArCrUrUrArArUrGGA,	Seq2:	rUrCrCrArUrUrArArGrUrArGrCrGrCrArUrGrUrArArUrCrUrGrCrA
hs.Ri.RPL11.13.2	Seq1:	rCrArArArUrArArArUrUrCrCrCrGrUrUrUrCrUrArUrCrCAA,	Seq2:	rUrUrGrGrArUrArGrArArArCrGrGrGrArArUrUrUrArUrUrUrGrCrC

### Sheet: Supplementary Table 2
HDAC perturbation screen single guides
target_gene	sgRNA_sequence	sgRNA_id	library	guide.no	gene_id	ENSEMBL
ALDH2	GAGGCGGGGCCCGAAGCGGG	ALDH2g1g	g	1	217	ENSG00000111275
ALDH2	GGCAGCGCGCAACATCGCAG	ALDH2g2g	g	2	217	ENSG00000111275
ALDH2	CGGCGGCTGACAAGAGGCGG	ALDH2g3d	d	3	217	ENSG00000111275
ALDH2	GGGTGGCGGCGGCTGACAAG	ALDH2g4d	d	4	217	ENSG00000111275
BAP1	GGTCTGTGTGTGGGACTGAG	BAP1g1g	g	1	8314	ENSG00000163930
BAP1	GCCCGCGGGAAGATGAATAA	BAP1g2g	g	2	8314	ENSG00000163930
BAP1	GGGAGCCCCCACCGCCCCCG	BAP1g3d	d	3	8314	ENSG00000163930
BAP1	GTGGGACTGAGGGGCCCCGG	BAP1g4d	d	4	8314	ENSG00000163930
BCR	GGACCCGGTGGGCTTCGCGG	BCRg1g	g	1	613	ENSG00000186716
BCR	GGGAGCCCCGCACACAATAG	BCRg2g	g	2	613	ENSG00000186716
BCR	CTGGCTGAGCTTAGCGTCCG	BCRg3d	d	3	613	ENSG00000186716
BCR	GAGCTTAGCGTCCGAGGAGG	BCRg4d	d	4	613	ENSG00000186716
GATD3A	GGCCATTGCGGTGAGGACAG	GATD3Ag1g	g	1	8209	ENSG00000160221
GATD3A	GCCCGCTGTCCTCACCGCAA	GATD3Ag2g	g	2	8209	ENSG00000160221
GATD3A	AATGGCGGCTGTGAGGGTCC	GATD3Ag3d	d	3	8209	ENSG00000160221
GATD3A	AGATGCCGCAGCGAGCCTCG	GATD3Ag4d	d	4	8209	ENSG00000160221
HDAC10	GGCGGGAGCGCACAGAACCT	HDAC10g1g	g	1	83933	ENSG00000100429
HDAC10	GCCCAGGCGCGCAGAAGGCA	HDAC10g2g	g	2	83933	ENSG00000100429
HDAC10	ACAGAACCTAGGCAGGCTCC	HDAC10g3d	d	3	83933	ENSG00000100429
HDAC10	GGAGCGCACAGAACCTAGGC	HDAC10g4d	d	4	83933	ENSG00000100429
HDAC11	CCCGCGGCACTCACATCCCG	HDAC11g1d	d	1	79885	ENSG00000163517
HDAC11	CCCGGGATGTGAGTGCCGCG	HDAC11g2d	d	2	79885	ENSG00000163517
HDAC11	GCCCCGGGATGTGAGTGCCG	HDAC11g3d	d	3	79885	ENSG00000163517
HDAC11	AGCTGCGGCCAGCTTTGGGA	HDAC11g4d	d	4	79885	ENSG00000163517
HDAC1	GAAAAGATGAGGAAGGGACG	HDAC1g1g	g	1	3065	ENSG00000116478
HDAC1	GGCAGACGCAGGGCACCCGG	HDAC1g2g	g	2	3065	ENSG00000116478
HDAC1	AGTAGTAACAGACTTTCCTC	HDAC1g3d	d	3	3065	ENSG00000116478
HDAC1	CGCAGACGCAGGGCACCCGG	HDAC1g4d	d	4	3065	ENSG00000116478
HDAC2	GGGCCTCCACGGGGGAGGAA	HDAC2g1g	g	1	3066	ENSG00000196591
HDAC2	GGCTCGGTACCACCCGGCAG	HDAC2g2g	g	2	3066	ENSG00000196591
HDAC2	CGGGAAGGCTCGGTACCACC	HDAC2g3d	d	3	3066	ENSG00000196591
HDAC2	CTTTCGGCACCTCTGCCGGG	HDAC2g4d	d	4	3066	ENSG00000196591
HDAC3	GAGCACGCACGGCCGGGGAG	HDAC3g1g	g	1	8841	ENSG00000171720
HDAC3	GGTTCGTCAGCTCTCACCCC	HDAC3g2g	g	2	8841	ENSG00000171720
HDAC3	ATAGGCCACGGTCTTGGCCA	HDAC3g3d	d	3	8841	ENSG00000171720
HDAC3	CGGCACCATGGCCAAGACCG	HDAC3g4d	d	4	8841	ENSG00000171720
HDAC4	AGAAGCATCATGGTTCAACG	HDAC4g1d	d	1	9759	ENSG00000068024
HDAC4	GAAGCATCATGGTTCAACGT	HDAC4g2d	d	2	9759	ENSG00000068024
HDAC4	TGGAGTGGGGAGAAGCATCA	HDAC4g3d	d	3	9759	ENSG00000068024
HDAC4	AGGTTGTGGGGCCGCCGCCG	HDAC4g4d	d	4	9759	ENSG00000068024
HDAC5	GGGAGGAGCCGCCGCAAAGA	HDAC5g1g	g	1	10014	ENSG00000108840
HDAC5	GGGCTCCTCCATCTTTGCGG	HDAC5g2g	g	2	10014	ENSG00000108840
HDAC5	AGATGGAGGAGCCGTCGAGG	HDAC5g3d	d	3	10014	ENSG00000108840
HDAC5	CGGCGGCAGCACCTCCTCGA	HDAC5g4d	d	4	10014	ENSG00000108840
HDAC6	GGAGGGAGAAGGCCTGAGAG	HDAC6g1g	g	1	10013	ENSG00000094631
HDAC6	GAAACGCTAGGGGCGGGATC	HDAC6g2g	g	2	10013	ENSG00000094631
HDAC6	AGGGGCGGGATCTGGCGGAG	HDAC6g3d	d	3	10013	ENSG00000094631
HDAC6	CAACCAGCCCCGCTCCTCAG	HDAC6g4d	d	4	10013	ENSG00000094631
HDAC7	GTCGTCCTCCCCGGGAACAG	HDAC7g1g	g	1	51564	ENSG00000061273
HDAC7	GGCTCTGGCAGGCTCCGGGT	HDAC7g2g	g	2	51564	ENSG00000061273
HDAC7	CACATCCCCCCAGTCGCCGG	HDAC7g3d	d	3	51564	ENSG00000061273
HDAC7	CCGGCGACTGGGGGGATGTG	HDAC7g4d	d	4	51564	ENSG00000061273
HDAC8	GCGATCAGAGGAGCAGGAAC	HDAC8g1g	g	1	55869	ENSG00000147099
HDAC8	GCTGGAAGGTGGCTGCGGAA	HDAC8g2g	g	2	55869	ENSG00000147099
HDAC8	AAAAAGCCAGATCTGGAAGG	HDAC8g3d	d	3	55869	ENSG00000147099
HDAC8	GCGGAAGATGGAGGAGCCGG	HDAC8g4d	d	4	55869	ENSG00000147099
HDAC9	AAAACCCTCAGTCCTGCAAG	HDAC9g1d	d	1	9734	ENSG00000048052
HDAC9	CACAGACACAGATAGGAGAA	HDAC9g2d	d	2	9734	ENSG00000048052
HDAC9	GCACAGACACAGATAGGAGA	HDAC9g3d	d	3	9734	ENSG00000048052
HDAC9	GGAGCCACTTGCAGGACTGA	HDAC9g4d	d	4	9734	ENSG00000048052
ISOC1	GGACGCTCGGGGGAACATGG	ISOC1g1g	g	1	51015	ENSG00000066583
ISOC1	GGCAGACGCTCGGGGGAACA	ISOC1g2g	g	2	51015	ENSG00000066583
ISOC1	CATGGCGGCTGCGGAGCCGG	ISOC1g3d	d	3	51015	ENSG00000066583
ISOC1	GCTCCCCAACAGCGGCGCCG	ISOC1g4d	d	4	51015	ENSG00000066583
ISOC2	GCCGCAAGAGGCCTCAGCGG	ISOC2g1g	g	1	79763	ENSG00000063241
ISOC2	GGAAGTAGGCGATGTTGTGG	ISOC2g2g	g	2	79763	ENSG00000063241
ISOC2	AAGCCCGCAAGAGGCCTCAG	ISOC2g3d	d	3	79763	ENSG00000063241
ISOC2	CCCGCAAGAGGCCTCAGCGG	ISOC2g4d	d	4	79763	ENSG00000063241
KDM1A	GGCGCGGGCAGCGTGAAGCG	KDM1Ag1g	g	1	23028	ENSG00000004487
KDM1A	GACAGAGCGAGCGGCCCCTA	KDM1Ag2g	g	2	23028	ENSG00000004487
KDM1A	CGCGCGGGCAGCGTGAAGCG	KDM1Ag3d	d	3	23028	ENSG00000004487
KDM1A	GCGTGAAGCGAGGCGAGGCA	KDM1Ag4d	d	4	23028	ENSG00000004487
MBLAC2	GAGAGGCCCGCAGTGAGGGT	MBLAC2g1g	g	1	153364	ENSG00000176055
MBLAC2	GCAGCAGAGGCCCGCAGTGA	MBLAC2g2g	g	2	153364	ENSG00000176055
MBLAC2	AGCTCTTCCCACCCTCACTG	MBLAC2g3d	d	3	153364	ENSG00000176055
MBLAC2	GACAGCAGAGGCCCGCAGTG	MBLAC2g4d	d	4	153364	ENSG00000176055
non-targeting	GGAGGACGATCGTACTCCAG	NTg1g	g	1	non-targeting	non-targeting
non-targeting	GCGCTAGGGACTCCGGTGGG	NTg2g	g	2	non-targeting	non-targeting
non-targeting	AAAACAGGACGATGTGCGGC	NTg3d	d	3	non-targeting	non-targeting
non-targeting	AAAACATCGACCGAAAGCGT	NTg4d	d	4	non-targeting	non-targeting
SUDS3	GCAGCCCCCAACTCGAGGAC	SUDS3g1g	g	1	64426	ENSG00000111707
SUDS3	GGCCCCCGAGTACTACCCCG	SUDS3g2g	g	2	64426	ENSG00000111707
SUDS3	CGCGGACACTGCTAGGCAGA	SUDS3g3d	d	3	64426	ENSG00000111707
SUDS3	CGTCTGCCTAGCAGTGTCCG	SUDS3g4d	d	4	64426	ENSG00000111707
HDAC perturbation screen Twist Oligo ordering sheet
name	sequence
ALDH2g1g	GGAAAGGACGAAACACCGGAGGCGGGGCCCGAAGCGGGGTTTAAGAGCTAAGCTGGAAACAGC
ALDH2g2g	GGAAAGGACGAAACACCGGGCAGCGCGCAACATCGCAGGTTTAAGAGCTAAGCTGGAAACAGC
ALDH2g3d	GGAAAGGACGAAACACCGCGGCGGCTGACAAGAGGCGGGTTTAAGAGCTAAGCTGGAAACAGC
ALDH2g4d	GGAAAGGACGAAACACCGGGGTGGCGGCGGCTGACAAGGTTTAAGAGCTAAGCTGGAAACAGC
BAP1g1g	GGAAAGGACGAAACACCGGGTCTGTGTGTGGGACTGAGGTTTAAGAGCTAAGCTGGAAACAGC
BAP1g2g	GGAAAGGACGAAACACCGGCCCGCGGGAAGATGAATAAGTTTAAGAGCTAAGCTGGAAACAGC
BAP1g3d	GGAAAGGACGAAACACCGGGGAGCCCCCACCGCCCCCGGTTTAAGAGCTAAGCTGGAAACAGC
BAP1g4d	GGAAAGGACGAAACACCGGTGGGACTGAGGGGCCCCGGGTTTAAGAGCTAAGCTGGAAACAGC
BCRg1g	GGAAAGGACGAAACACCGGGACCCGGTGGGCTTCGCGGGTTTAAGAGCTAAGCTGGAAACAGC
BCRg2g	GGAAAGGACGAAACACCGGGGAGCCCCGCACACAATAGGTTTAAGAGCTAAGCTGGAAACAGC
BCRg3d	GGAAAGGACGAAACACCGCTGGCTGAGCTTAGCGTCCGGTTTAAGAGCTAAGCTGGAAACAGC
BCRg4d	GGAAAGGACGAAACACCGGAGCTTAGCGTCCGAGGAGGGTTTAAGAGCTAAGCTGGAAACAGC
GATD3Ag1g	GGAAAGGACGAAACACCGGGCCATTGCGGTGAGGACAGGTTTAAGAGCTAAGCTGGAAACAGC
GATD3Ag2g	GGAAAGGACGAAACACCGGCCCGCTGTCCTCACCGCAAGTTTAAGAGCTAAGCTGGAAACAGC
GATD3Ag3d	GGAAAGGACGAAACACCGAATGGCGGCTGTGAGGGTCCGTTTAAGAGCTAAGCTGGAAACAGC
GATD3Ag4d	GGAAAGGACGAAACACCGAGATGCCGCAGCGAGCCTCGGTTTAAGAGCTAAGCTGGAAACAGC
HDAC10g1g	GGAAAGGACGAAACACCGGGCGGGAGCGCACAGAACCTGTTTAAGAGCTAAGCTGGAAACAGC
HDAC10g2g	GGAAAGGACGAAACACCGGCCCAGGCGCGCAGAAGGCAGTTTAAGAGCTAAGCTGGAAACAGC
HDAC10g3d	GGAAAGGACGAAACACCGACAGAACCTAGGCAGGCTCCGTTTAAGAGCTAAGCTGGAAACAGC
HDAC10g4d	GGAAAGGACGAAACACCGGGAGCGCACAGAACCTAGGCGTTTAAGAGCTAAGCTGGAAACAGC
HDAC11g1d	GGAAAGGACGAAACACCGCCCGCGGCACTCACATCCCGGTTTAAGAGCTAAGCTGGAAACAGC
HDAC11g2d	GGAAAGGACGAAACACCGCCCGGGATGTGAGTGCCGCGGTTTAAGAGCTAAGCTGGAAACAGC
HDAC11g3d	GGAAAGGACGAAACACCGGCCCCGGGATGTGAGTGCCGGTTTAAGAGCTAAGCTGGAAACAGC
HDAC11g4d	GGAAAGGACGAAACACCGAGCTGCGGCCAGCTTTGGGAGTTTAAGAGCTAAGCTGGAAACAGC
HDAC1g1g	GGAAAGGACGAAACACCGGAAAAGATGAGGAAGGGACGGTTTAAGAGCTAAGCTGGAAACAGC
HDAC1g2g	GGAAAGGACGAAACACCGGGCAGACGCAGGGCACCCGGGTTTAAGAGCTAAGCTGGAAACAGC
HDAC1g3d	GGAAAGGACGAAACACCGAGTAGTAACAGACTTTCCTCGTTTAAGAGCTAAGCTGGAAACAGC
HDAC1g4d	GGAAAGGACGAAACACCGCGCAGACGCAGGGCACCCGGGTTTAAGAGCTAAGCTGGAAACAGC
HDAC2g1g	GGAAAGGACGAAACACCGGGGCCTCCACGGGGGAGGAAGTTTAAGAGCTAAGCTGGAAACAGC
HDAC2g2g	GGAAAGGACGAAACACCGGGCTCGGTACCACCCGGCAGGTTTAAGAGCTAAGCTGGAAACAGC
HDAC2g3d	GGAAAGGACGAAACACCGCGGGAAGGCTCGGTACCACCGTTTAAGAGCTAAGCTGGAAACAGC
HDAC2g4d	GGAAAGGACGAAACACCGCTTTCGGCACCTCTGCCGGGGTTTAAGAGCTAAGCTGGAAACAGC
HDAC3g1g	GGAAAGGACGAAACACCGGAGCACGCACGGCCGGGGAGGTTTAAGAGCTAAGCTGGAAACAGC
HDAC3g2g	GGAAAGGACGAAACACCGGGTTCGTCAGCTCTCACCCCGTTTAAGAGCTAAGCTGGAAACAGC
HDAC3g3d	GGAAAGGACGAAACACCGATAGGCCACGGTCTTGGCCAGTTTAAGAGCTAAGCTGGAAACAGC
HDAC3g4d	GGAAAGGACGAAACACCGCGGCACCATGGCCAAGACCGGTTTAAGAGCTAAGCTGGAAACAGC
HDAC4g1d	GGAAAGGACGAAACACCGAGAAGCATCATGGTTCAACGGTTTAAGAGCTAAGCTGGAAACAGC
HDAC4g2d	GGAAAGGACGAAACACCGGAAGCATCATGGTTCAACGTGTTTAAGAGCTAAGCTGGAAACAGC
HDAC4g3d	GGAAAGGACGAAACACCGTGGAGTGGGGAGAAGCATCAGTTTAAGAGCTAAGCTGGAAACAGC
HDAC4g4d	GGAAAGGACGAAACACCGAGGTTGTGGGGCCGCCGCCGGTTTAAGAGCTAAGCTGGAAACAGC
HDAC5g1g	GGAAAGGACGAAACACCGGGGAGGAGCCGCCGCAAAGAGTTTAAGAGCTAAGCTGGAAACAGC
HDAC5g2g	GGAAAGGACGAAACACCGGGGCTCCTCCATCTTTGCGGGTTTAAGAGCTAAGCTGGAAACAGC
HDAC5g3d	GGAAAGGACGAAACACCGAGATGGAGGAGCCGTCGAGGGTTTAAGAGCTAAGCTGGAAACAGC
HDAC5g4d	GGAAAGGACGAAACACCGCGGCGGCAGCACCTCCTCGAGTTTAAGAGCTAAGCTGGAAACAGC
HDAC6g1g	GGAAAGGACGAAACACCGGGAGGGAGAAGGCCTGAGAGGTTTAAGAGCTAAGCTGGAAACAGC
HDAC6g2g	GGAAAGGACGAAACACCGGAAACGCTAGGGGCGGGATCGTTTAAGAGCTAAGCTGGAAACAGC
HDAC6g3d	GGAAAGGACGAAACACCGAGGGGCGGGATCTGGCGGAGGTTTAAGAGCTAAGCTGGAAACAGC
HDAC6g4d	GGAAAGGACGAAACACCGCAACCAGCCCCGCTCCTCAGGTTTAAGAGCTAAGCTGGAAACAGC
HDAC7g1g	GGAAAGGACGAAACACCGGTCGTCCTCCCCGGGAACAGGTTTAAGAGCTAAGCTGGAAACAGC
HDAC7g2g	GGAAAGGACGAAACACCGGGCTCTGGCAGGCTCCGGGTGTTTAAGAGCTAAGCTGGAAACAGC
HDAC7g3d	GGAAAGGACGAAACACCGCACATCCCCCCAGTCGCCGGGTTTAAGAGCTAAGCTGGAAACAGC
HDAC7g4d	GGAAAGGACGAAACACCGCCGGCGACTGGGGGGATGTGGTTTAAGAGCTAAGCTGGAAACAGC
HDAC8g1g	GGAAAGGACGAAACACCGGCGATCAGAGGAGCAGGAACGTTTAAGAGCTAAGCTGGAAACAGC
HDAC8g2g	GGAAAGGACGAAACACCGGCTGGAAGGTGGCTGCGGAAGTTTAAGAGCTAAGCTGGAAACAGC
HDAC8g3d	GGAAAGGACGAAACACCGAAAAAGCCAGATCTGGAAGGGTTTAAGAGCTAAGCTGGAAACAGC
HDAC8g4d	GGAAAGGACGAAACACCGGCGGAAGATGGAGGAGCCGGGTTTAAGAGCTAAGCTGGAAACAGC
HDAC9g1d	GGAAAGGACGAAACACCGAAAACCCTCAGTCCTGCAAGGTTTAAGAGCTAAGCTGGAAACAGC
HDAC9g2d	GGAAAGGACGAAACACCGCACAGACACAGATAGGAGAAGTTTAAGAGCTAAGCTGGAAACAGC
HDAC9g3d	GGAAAGGACGAAACACCGGCACAGACACAGATAGGAGAGTTTAAGAGCTAAGCTGGAAACAGC
HDAC9g4d	GGAAAGGACGAAACACCGGGAGCCACTTGCAGGACTGAGTTTAAGAGCTAAGCTGGAAACAGC
ISOC1g1g	GGAAAGGACGAAACACCGGGACGCTCGGGGGAACATGGGTTTAAGAGCTAAGCTGGAAACAGC
ISOC1g2g	GGAAAGGACGAAACACCGGGCAGACGCTCGGGGGAACAGTTTAAGAGCTAAGCTGGAAACAGC
ISOC1g3d	GGAAAGGACGAAACACCGCATGGCGGCTGCGGAGCCGGGTTTAAGAGCTAAGCTGGAAACAGC
ISOC1g4d	GGAAAGGACGAAACACCGGCTCCCCAACAGCGGCGCCGGTTTAAGAGCTAAGCTGGAAACAGC
ISOC2g1g	GGAAAGGACGAAACACCGGCCGCAAGAGGCCTCAGCGGGTTTAAGAGCTAAGCTGGAAACAGC
ISOC2g2g	GGAAAGGACGAAACACCGGGAAGTAGGCGATGTTGTGGGTTTAAGAGCTAAGCTGGAAACAGC
ISOC2g3d	GGAAAGGACGAAACACCGAAGCCCGCAAGAGGCCTCAGGTTTAAGAGCTAAGCTGGAAACAGC
ISOC2g4d	GGAAAGGACGAAACACCGCCCGCAAGAGGCCTCAGCGGGTTTAAGAGCTAAGCTGGAAACAGC
KDM1Ag1g	GGAAAGGACGAAACACCGGGCGCGGGCAGCGTGAAGCGGTTTAAGAGCTAAGCTGGAAACAGC
KDM1Ag2g	GGAAAGGACGAAACACCGGACAGAGCGAGCGGCCCCTAGTTTAAGAGCTAAGCTGGAAACAGC
KDM1Ag3d	GGAAAGGACGAAACACCGCGCGCGGGCAGCGTGAAGCGGTTTAAGAGCTAAGCTGGAAACAGC
KDM1Ag4d	GGAAAGGACGAAACACCGGCGTGAAGCGAGGCGAGGCAGTTTAAGAGCTAAGCTGGAAACAGC
MBLAC2g1g	GGAAAGGACGAAACACCGGAGAGGCCCGCAGTGAGGGTGTTTAAGAGCTAAGCTGGAAACAGC
MBLAC2g2g	GGAAAGGACGAAACACCGGCAGCAGAGGCCCGCAGTGAGTTTAAGAGCTAAGCTGGAAACAGC
MBLAC2g3d	GGAAAGGACGAAACACCGAGCTCTTCCCACCCTCACTGGTTTAAGAGCTAAGCTGGAAACAGC
MBLAC2g4d	GGAAAGGACGAAACACCGGACAGCAGAGGCCCGCAGTGGTTTAAGAGCTAAGCTGGAAACAGC
NTg1g	GGAAAGGACGAAACACCGGGAGGACGATCGTACTCCAGGTTTAAGAGCTAAGCTGGAAACAGC
NTg2g	GGAAAGGACGAAACACCGGCGCTAGGGACTCCGGTGGGGTTTAAGAGCTAAGCTGGAAACAGC
NTg3d	GGAAAGGACGAAACACCGAAAACAGGACGATGTGCGGCGTTTAAGAGCTAAGCTGGAAACAGC
NTg4d	GGAAAGGACGAAACACCGAAAACATCGACCGAAAGCGTGTTTAAGAGCTAAGCTGGAAACAGC
SUDS3g1g	GGAAAGGACGAAACACCGGCAGCCCCCAACTCGAGGACGTTTAAGAGCTAAGCTGGAAACAGC
SUDS3g2g	GGAAAGGACGAAACACCGGGCCCCCGAGTACTACCCCGGTTTAAGAGCTAAGCTGGAAACAGC
SUDS3g3d	GGAAAGGACGAAACACCGCGCGGACACTGCTAGGCAGAGTTTAAGAGCTAAGCTGGAAACAGC
SUDS3g4d	GGAAAGGACGAAACACCGCGTCTGCCTAGCAGTGTCCGGTTTAAGAGCTAAGCTGGAAACAGC

### Sheet: Supplementary Table 3
FlexPlex Antibodies
Antibody	Index	Catalog #:
CD55	ATCGGTGCTTTAAGA	BioLegend: 311301
CD46	CGGCCTAGTGTGCCC	BioLegend: 352403
CD71	CCCTCCAGAATTGAC	BioLegend: 334102
Atub	AGGAATGCATTCCGC	ProteinTech: 66031-1-IG
AtubAc	GTGAGATGTAGTTCG	Thermo: 32-2700
HDAC6	TCCGTCTAGTCGCTC	Novus: NB100-56343SS
H3	TGCAAGTGTTTATCA	R&D Systems: MAB9448-SP
H3K4Ac	TGTAAACCGAAATGG	ActiveMotif: 39382
H3K9Ac	TTGGCGAGAGGGACC	ActiveMotif: 91104
H3K18Ac	CAAAAGGAAGGCCTG	ActiveMotif: 39756
H3K27Ac	ATCTTCTGCGCACAC	ActiveMotif: 91194
Custom Probe Sequences
Gene	Left Probe	Right Probe
RPS19_1	CCTTGGCACCCGAGAATTCCATGGCAGCTGCCACCTGTCCGGCGAT	/5Phos/TCTGTCCAGATCTCTTTGTCCCTGAACGCGGTTAGCACGTANNACTTTAGGCGGTCCTAGCAA
RPS19_2	CCTTGGCACCCGAGAATTCCATCGTAGGGAGCAAGCTCTTTGTGCT	/5Phos/TGGCCAGCTTGACGGTATCCACCCAACGCGGTTAGCACGTANNACTTTAGGCGGTCCTAGCAA
RPS19_3	CCTTGGCACCCGAGAATTCCAAGAGCTCTGACGAACTCCTGCTGGT	/5Phos/TCACGTCTTTTACAGTAACTCCAGGACGCGGTTAGCACGTANNACTTTAGGCGGTCCTAGCAA
RPL5_1	CCTTGGCACCCGAGAATTCCACCCGCTCCTGAGCTCTGAGGAAGCT	/5Phos/TGCCTTCTTTTGAGCTACCCGATCCACGCGGTTAGCACGTANNACTTTAGGCGGTCCTAGCAA
RPL5_2	CCTTGGCACCCGAGAATTCCAAGAGCTCTGACGAACTCCTGCTGGT	/5Phos/TCAGGGCACCAAAAACTTTATTGCCACGCGGTTAGCACGTANNACTTTAGGCGGTCCTAGCAA
RPL5_3	CCTTGGCACCCGAGAATTCCAAACCTTCACACCATATTTTGGCAGT	/5Phos/TCGTGTGCATACGCTGCGCAGACTAACGCGGTTAGCACGTANNACTTTAGGCGGTCCTAGCAA
RPL10_1	CCTTGGCACCCGAGAATTCCAAGAGGGCCACGACTGGGGATGTACT	/5Phos/TGACCCCACAGCCATCTGGGATGAGACGCGGTTAGCACGTANNACTTTAGGCGGTCCTAGCAA
RPL10_2	CCTTGGCACCCGAGAATTCCAATCACATGCTCCTTGTTCTGCAGCT	/5Phos/TGGTGCGGATGGACATGATAACTTGACGCGGTTAGCACGTANNACTTTAGGCGGTCCTAGCAA
RPL10_3	CCTTGGCACCCGAGAATTCCAACAAATTCGGGCAGCCTCCAGGGCT	/5Phos/TCAGAGGACAGCTGCTCATATTCATACGCGGTTAGCACGTANNACTTTAGGCGGTCCTAGCAA
RPL11_1	CCTTGGCACCCGAGAATTCCAGCCCCAATGCAGCCTGTCCTGCGCT	/5Phos/TCTTGTCTGCGATGCTGAAACCTGGACGCGGTTAGCACGTANNACTTTAGGCGGTCCTAGCAA
RPL11_2	CCTTGGCACCCGAGAATTCCAAGTCCAGGCCGTAGATACCAATGCT	/5Phos/TGGGTCATATTTGATACCCAGATCGACGCGGTTAGCACGTANNACTTTAGGCGGTCCTAGCAA
RPL11_3	CCTTGGCACCCGAGAATTCCATGCCCTGTGAGCTGCTCCAACACCT	/5Phos/TGGCTGCTCGCGTCAGTCTGTCTCCACGCGGTTAGCACGTANNACTTTAGGCGGTCCTAGCAA
RPL24_1	CCTTGGCACCCGAGAATTCCATTAGGTGCTGCCTTTGTAGGTGCCT	/5Phos/TAGCAGCAGCCATTGCAGTCTTTTTACGCGGTTAGCACGTANNACTTTAGGCGGTCCTAGCAA
RPL24_2	CCTTGGCACCCGAGAATTCCACAGGTTTCTGATTCCTCTTGGCCAT	/5Phos/TATATCAGCAAGAGATGCACCAGTAACGCGGTTAGCACGTANNACTTTAGGCGGTCCTAGCAA
RPL24_3	CCTTGGCACCCGAGAATTCCAACAGTCCAGTTTATCTGCCGAGGAT	/5Phos/TCCTCTTGGAAAGGAAAGCCGACTCACGCGGTTAGCACGTANNACTTTAGGCGGTCCTAGCAA
OligoHash For Chemical Experiment
Condition	Index
Ri_100	GCCACTGCAGACGCA
Ri_500	GGAGGTCACTTGGTC
Ri_1000	CGACAGTGGTCTGCT
Ri_2000	GCCAACACCAAGCCA
Ri_4000	GTGTGTACTTCGAGT
Ri_6000	TTCTTGTCTTACTGT
Ri_8000	AGACGATAGGACATA
Ri_10000	GCCTACTAGGCAGCC
ACY_100	CAAGTGTCACCTGGC
ACY_500	CTAGACCGCTGCGCG
ACY_1000	AGGAGATCGCATCGG
ACY_2000	GAAGAGCAAGCGTAA
ACY_4000	CGAGGATAGCGGCTG
ACY_6000	TACAGTACGTGATCC
ACY_8000	CTATGGCCAGATTGG
ACY_10000	CATCTAAGCGGCGTT
AR_100	CTTGCAGTATGTTCT
AR_500	GAGACAGAACATACA
AR_1000	ACTACATTATAGCCG
AR_2000	GACGCTGAACTTCCT
AR_4000	AGAACGTTCGGCTAC
AR_6000	AGCTGTGACGACATT
AR_8000	TCCGACGCTAGATAC
AR_10000	AAGACGACTATTAGG
T_100	TCACGGAACCGAGTT
T_500	CCATCCAAGGCCACA
T_1000	TGGAGCAGAAGCCTT
T_2000	GACAACTTGACTACC
T_4000	CGGCAACCGTGAGTG
T_6000	TGTGTGATGGCTATG
T_8000	AGTACCGAACGAGTT
T_10000	AACATGTATATTACT
NT_1	CCTCGTATTAGAGTT
NT_2	GATCCATGGTACTCA
NT_3	TTGAAGCTCTGTGCC
NT_4	TCCACGTGAGCAATG
OligoHash For siRNA experiment
Condition	Index
RPS19_DMSO	AGACATCCGACAGTT
RPS19_NUT	TACAGTATGAATTCT
RPL5_DMSO	TCGCACGGCACGATC
RPL5_NUT	GCACGATAGTGATGC
RPL10_DMSO	GCCACTGCAGACGCA
RPL10_NUT	GGAGGTCACTTGGTC
RPL11_DMSO	CGACAGTGGTCTGCT
RPL11_NUT	GCCAACACCAAGCCA
RPL24_DMSO	GTGTGTACTTCGAGT
RPL24_NUT	TTCTTGTCTTACTGT
NT_DMSO	AGACGATAGGACATA
NT_NUT	GCCTACTAGGCAGCC
